# Deciphering of BTH-induced response of tomato (*Solanum lycopersicum* L.) and its effect on plant virus infection through the multi-omics approach

**DOI:** 10.1101/2022.07.08.499279

**Authors:** Frąckowiak Patryk, Wrzesińska Barbara, Wieczorek Przemysław, Sanchez-Bel Paloma, Kunz Laura, Dittmann Antje, Obrępalska-Stęplowska Aleksandra

## Abstract

One of the preventive methods used to limit the losses caused by viruses is the application of synthetic immunity inducers, such as benzo(1,2,3)-thiadiazole-7-carbothioic acid S-methyl ester (BTH). This study aimed to explain how the BTH treatment affects the defence and developmental processes in tomato plants (*Solanum lycopersicum* L.) as well as plant response to virus infection.

The comparative multi-omics analyses of tomato plants treated with BTH were performed, including transcriptomics (RNA-seq), proteomics (Liquid Chromatography-Mass Spectrometry), and metabolomics (targeted hormonal analysis). To confirm the priming effect of BTH on tomato resistance, the plants were infected with tomato mosaic virus (ToMV) seven days post-BTH treatment.

The combined functional analysis indicated the high impact of BTH on the plant’s developmental processes and activation of the immune response early after the treatment. In the presented experimental model, the increased level of *WRKY TRANSCRIPTION FACTORS, ARGONAUTE 2A*, thiamine and glutathione metabolism, cell wall reorganization, and detoxification processes, as well as accumulation of three phytohormones: abscisic acid, jasmonic-isoleucine (JA-Ile), and indole-3-carboxylic acid (I3CA), were observed upon BTH application.

The immune response activated by BTH was related to increased expression of genes associated with the cellular detoxification process, systemic acquired resistance, and induced systemic resistance as well as post-transcriptional gene silencing. Increased levels of I3CA and JA-Ile might explain the BTH’s effectiveness in the induction of the plant defence against a broad spectrum of pathogens. For the first time, the BTH impact on the thiamine metabolism was revealed in tomatoes.
