## Supplemental Table 3 for "Deciphering of BTH-induced response of tomato (*Solanum lycopersicum* L.) and its effect on plant virus infection through the multi-omics approach"

### Sheet: BTH 1dpt
	Transcriptomics								Proteomics
Up-regulated Process	Tags	GO ID	GO Name	GO Category	P-Value	Nr of tested transc.	Nr of reference transc.		Tags	GO ID	GO Name	GO Category	P-Value	Nr of tested proteins	Nr of reference proteins
	[OVER]	GO:0098869	cellular oxidant detoxification	BIOLOGICAL_PROCESS	0.00161737	21	214		OVER	GO:0009737	response to abscisic acid	BIOLOGICAL_PROCESS	0.00274263	5	223
	[OVER]	GO:0006749	glutathione metabolic process	BIOLOGICAL_PROCESS	6.61866e-09	18	61		OVER	GO:0006397	mRNA processing	BIOLOGICAL_PROCESS	0.016478	5	348
	[OVER]	GO:0009772	photosynthetic electron transport in photosystem II	BIOLOGICAL_PROCESS	2.06801e-10	14	23		UNDER	GO:0006355	regulation of transcription, DNA-templated	BIOLOGICAL_PROCESS	0.0482962	3	2046
	[OVER]	GO:0006970	response to osmotic stress	BIOLOGICAL_PROCESS	0.0400477	14	176		OVER	GO:0046777	protein autophosphorylation	BIOLOGICAL_PROCESS	0.0498381	3	194
	[OVER]	GO:0042742	defense response to bacterium	BIOLOGICAL_PROCESS	0.00526704	13	119		OVER	GO:0010311	lateral root formation	BIOLOGICAL_PROCESS	0.00282638	2	17
	[OVER]	GO:0048364	root development	BIOLOGICAL_PROCESS	0.0119135	13	133		OVER	GO:0001732	formation of cytoplasmic translation initiation complex	BIOLOGICAL_PROCESS	0.0065303	2	27
	[OVER]	GO:0003333	amino acid transmembrane transport	BIOLOGICAL_PROCESS	0.000254871	12	71		OVER	GO:0072583	clathrin-dependent endocytosis	BIOLOGICAL_PROCESS	0.0110345	2	36
	[OVER]	GO:0002181	cytoplasmic translation	BIOLOGICAL_PROCESS	0.00393944	12	101		OVER	GO:0009926	auxin polar transport	BIOLOGICAL_PROCESS	0.0133688	2	40
	[OVER]	GO:0050832	defense response to fungus	BIOLOGICAL_PROCESS	0.0124396	12	119		OVER	GO:0070588	calcium ion transmembrane transport	BIOLOGICAL_PROCESS	0.0200399	2	50
	[OVER]	GO:0018298	protein-chromophore linkage	BIOLOGICAL_PROCESS	0.000122991	12	65		OVER	GO:0007033	vacuole organization	BIOLOGICAL_PROCESS	0.0245811	2	56
	[OVER]	GO:0031347	regulation of defense response	BIOLOGICAL_PROCESS	0.0236989	10	101		OVER	GO:0032147	activation of protein kinase activity	BIOLOGICAL_PROCESS	0.0413478	2	75
	[OVER]	GO:0000027	ribosomal large subunit assembly	BIOLOGICAL_PROCESS	0.000632592	10	57		OVER	GO:0070158	mitochondrial seryl-tRNA aminoacylation	BIOLOGICAL_PROCESS	0.00417913	1	0
	[OVER]	GO:0006334	nucleosome assembly	BIOLOGICAL_PROCESS	0.00814192	9	71		OVER	GO:1902464	regulation of histone H3-K27 trimethylation	BIOLOGICAL_PROCESS	0.00417913	1	0
	[OVER]	GO:0002229	defense response to oomycetes	BIOLOGICAL_PROCESS	0.00318495	7	38		OVER	GO:1905933	regulation of cell fate determination	BIOLOGICAL_PROCESS	0.00417913	1	0
	[OVER]	GO:0000028	ribosomal small subunit assembly	BIOLOGICAL_PROCESS	0.00135498	7	32		OVER	GO:0009610	response to symbiotic fungus	BIOLOGICAL_PROCESS	0.00417913	1	0
Down-regulated Process	Tags	GO ID	GO Name	GO Category	P-Value	Nr of tested transc.	Nr of reference transc.		Tags	GO ID	GO Name	GO Category	P-Value	Nr of tested proteins	Nr of reference proteins
	[OVER]	GO:0006468	protein phosphorylation	BIOLOGICAL_PROCESS	0.0271202	71	1564		OVER	GO:0006904	vesicle docking involved in exocytosis	BIOLOGICAL_PROCESS	0.00121522	2	24
	[OVER]	GO:0045944	positive regulation of transcription by RNA polymerase II	BIOLOGICAL_PROCESS	0.00528444	18	248		OVER	GO:0016226	iron-sulfur cluster assembly	BIOLOGICAL_PROCESS	0.00245574	2	35
	[OVER]	GO:0000160	phosphorelay signal transduction system	BIOLOGICAL_PROCESS	0.0200489	9	108		OVER	GO:0042026	protein refolding	BIOLOGICAL_PROCESS	0.00613565	2	57
	[OVER]	GO:0048544	recognition of pollen	BIOLOGICAL_PROCESS	0.0267059	9	114		OVER	GO:0046686	response to cadmium ion	BIOLOGICAL_PROCESS	0.0118391	2	81
	[OVER]	GO:0007018	microtubule-based movement	BIOLOGICAL_PROCESS	0.0359133	7	83		OVER	GO:0009793	embryo development ending in seed dormancy	BIOLOGICAL_PROCESS	0.0336028	2	143
	[OVER]	GO:0071805	potassium ion transmembrane transport	BIOLOGICAL_PROCESS	0.0244498	7	76		OVER	GO:1990414	replication-born double-strand break repair via sister chromatid exchange	BIOLOGICAL_PROCESS	0.00198148	1	0
	[OVER]	GO:0072583	clathrin-dependent endocytosis	BIOLOGICAL_PROCESS	0.041001	4	34		OVER	GO:0070550	rDNA condensation	BIOLOGICAL_PROCESS	0.00198148	1	0
	[OVER]	GO:0006891	intra-Golgi vesicle-mediated transport	BIOLOGICAL_PROCESS	0.044486	4	35		OVER	GO:0010235	guard mother cell cytokinesis	BIOLOGICAL_PROCESS	0.00198148	1	0
	[OVER]	GO:0007030	Golgi organization	BIOLOGICAL_PROCESS	0.0188638	4	26		OVER	GO:0071733	transcriptional activation by promoter-enhancer looping	BIOLOGICAL_PROCESS	0.00198148	1	0
	[OVER]	GO:0034765	regulation of ion transmembrane transport	BIOLOGICAL_PROCESS	0.041001	4	34		OVER	GO:0071169	establishment of protein localization to chromatin	BIOLOGICAL_PROCESS	0.00198148	1	0
	[OVER]	GO:0009860	pollen tube growth	BIOLOGICAL_PROCESS	0.0345135	4	32		OVER	GO:1905406	positive regulation of mitotic cohesin loading	BIOLOGICAL_PROCESS	0.00198148	1	0
	[OVER]	GO:0045487	gibberellin catabolic process	BIOLOGICAL_PROCESS	0.00547782	3	8		OVER	GO:0009558	embryo sac cellularization	BIOLOGICAL_PROCESS	0.00395911	1	1
	[OVER]	GO:0009686	gibberellin biosynthetic process	BIOLOGICAL_PROCESS	0.0482678	3	21		OVER	GO:0007112	male meiosis cytokinesis	BIOLOGICAL_PROCESS	0.00395911	1	1
	[OVER]	GO:0015706	nitrate transport	BIOLOGICAL_PROCESS	0.0193583	3	14		OVER	GO:0010019	chloroplast-nucleus signaling pathway	BIOLOGICAL_PROCESS	0.00395911	1	1
	[OVER]	GO:0009962	regulation of flavonoid biosynthetic process	BIOLOGICAL_PROCESS	0.026218	3	16		OVER	GO:0010093	specification of floral organ identity	BIOLOGICAL_PROCESS	0.00593289	1	2

### Sheet: BTH 8dpt
	Transcriptomics								Proteomics
Up-regulated Process	Tags	GO ID	GO Name	GO Category	P-Value	Nr of tested transc.	Nr of reference transc.		Tags	GO ID	GO Name	GO Category	P-Value	Nr of tested proteins	Nr of reference proteins
	[OVER]	GO:0006468	protein phosphorylation	BIOLOGICAL_PROCESS	3.34179e-11	92	1543		UNDER	GO:0006355	regulation of transcription, DNA-templated	BIOLOGICAL_PROCESS	0.000365422	6	2043
	[OVER]	GO:0050832	defense response to fungus	BIOLOGICAL_PROCESS	6.7077e-11	21	110		OVER	GO:0030968	endoplasmic reticulum unfolded protein response	BIOLOGICAL_PROCESS	3.53516e-06	5	20
	[OVER]	GO:0048544	recognition of pollen	BIOLOGICAL_PROCESS	6.94071e-06	14	109		OVER	GO:0006032	chitin catabolic process	BIOLOGICAL_PROCESS	1.07865e-05	5	26
	[OVER]	GO:0000272	polysaccharide catabolic process	BIOLOGICAL_PROCESS	0.00235016	13	178		OVER	GO:0050832	defense response to fungus	BIOLOGICAL_PROCESS	0.00871134	5	126
	[OVER]	GO:0098869	cellular oxidant detoxification	BIOLOGICAL_PROCESS	0.0128516	13	222		OVER	GO:0000272	polysaccharide catabolic process	BIOLOGICAL_PROCESS	0.0373059	5	186
	[OVER]	GO:0006869	lipid transport	BIOLOGICAL_PROCESS	0.00252125	11	137		OVER	GO:0016485	protein processing	BIOLOGICAL_PROCESS	0.00616589	4	72
	[OVER]	GO:0006032	chitin catabolic process	BIOLOGICAL_PROCESS	1.33444e-06	8	23		OVER	GO:0006749	glutathione metabolic process	BIOLOGICAL_PROCESS	0.00706216	4	75
	[OVER]	GO:0016998	cell wall macromolecule catabolic process	BIOLOGICAL_PROCESS	5.75039e-05	8	42		OVER	GO:0009617	response to bacterium	BIOLOGICAL_PROCESS	0.0460847	4	136
	[OVER]	GO:0031640	killing of cells of other organism	BIOLOGICAL_PROCESS	1.00484e-06	6	8		OVER	GO:0000028	ribosomal small subunit assembly	BIOLOGICAL_PROCESS	0.00616514	3	36
	[OVER]	GO:0032515	negative regulation of phosphoprotein phosphatase activity	BIOLOGICAL_PROCESS	0.000282573	6	28		OVER	GO:0030490	maturation of SSU-rRNA	BIOLOGICAL_PROCESS	0.0109555	3	45
	[OVER]	GO:0034976	response to endoplasmic reticulum stress	BIOLOGICAL_PROCESS	0.0365632	6	84		OVER	GO:0006897	endocytosis	BIOLOGICAL_PROCESS	0.015826	3	52
	[OVER]	GO:0006749	glutathione metabolic process	BIOLOGICAL_PROCESS	0.020892	6	73		OVER	GO:0034605	cellular response to heat	BIOLOGICAL_PROCESS	0.028682	3	66
	[OVER]	GO:0010112	regulation of systemic acquired resistance	BIOLOGICAL_PROCESS	7.01404e-05	5	12		OVER	GO:0061077	chaperone-mediated protein folding	BIOLOGICAL_PROCESS	0.0354662	3	72
	[OVER]	GO:0080163	regulation of protein serine/threonine phosphatase activity	BIOLOGICAL_PROCESS	0.000868965	5	23		OVER	GO:0000413	protein peptidyl-prolyl isomerization	BIOLOGICAL_PROCESS	0.0366704	3	73
	[OVER]	GO:0009626	plant-type hypersensitive response	BIOLOGICAL_PROCESS	0.00245311	5	30		OVER	GO:0016573	histone acetylation	BIOLOGICAL_PROCESS	0.0391409	3	75
Down-regulated Process	Tags	GO ID	GO Name	GO Category	P-Value	Nr of tested transc.	Nr of reference transc.		Tags	GO ID	GO Name	GO Category	P-Value	Nr of tested proteins	Nr of reference proteins
	[OVER]	GO:0006351	transcription, DNA-templated	BIOLOGICAL_PROCESS	0.0466179	39	2204		OVER	GO:0015979	photosynthesis	BIOLOGICAL_PROCESS	0.00352604	8	318
	[OVER]	GO:0071555	cell wall organization	BIOLOGICAL_PROCESS	0.00228809	13	379		OVER	GO:0045454	cell redox homeostasis	BIOLOGICAL_PROCESS	0.000225325	7	153
	[OVER]	GO:0042546	cell wall biogenesis	BIOLOGICAL_PROCESS	6.06744e-05	11	184		OVER	GO:0000226	microtubule cytoskeleton organization	BIOLOGICAL_PROCESS	0.00101173	6	144
	[OVER]	GO:0015979	photosynthesis	BIOLOGICAL_PROCESS	0.0298426	9	317		OVER	GO:0000278	mitotic cell cycle	BIOLOGICAL_PROCESS	0.0163548	6	261
	[OVER]	GO:0010411	xyloglucan metabolic process	BIOLOGICAL_PROCESS	3.28825e-07	8	43		OVER	GO:0042744	hydrogen peroxide catabolic process	BIOLOGICAL_PROCESS	0.00609692	5	147
	[OVER]	GO:0009611	response to wounding	BIOLOGICAL_PROCESS	2.8847e-05	7	60		OVER	GO:0015995	chlorophyll biosynthetic process	BIOLOGICAL_PROCESS	7.47772e-05	4	26
	[OVER]	GO:0030001	metal ion transport	BIOLOGICAL_PROCESS	0.0156121	7	189		OVER	GO:1904482	cellular response to tetrahydrofolate	BIOLOGICAL_PROCESS	1.46112e-05	3	4
	[OVER]	GO:0010951	negative regulation of endopeptidase activity	BIOLOGICAL_PROCESS	0.00438257	5	76		OVER	GO:0019264	glycine biosynthetic process from serine	BIOLOGICAL_PROCESS	1.46112e-05	3	4
	[OVER]	GO:0016042	lipid catabolic process	BIOLOGICAL_PROCESS	0.0383269	5	135		OVER	GO:0006565	L-serine catabolic process	BIOLOGICAL_PROCESS	2.32474e-05	3	5
	[OVER]	GO:0030245	cellulose catabolic process	BIOLOGICAL_PROCESS	0.00030214	4	21		OVER	GO:0046655	folic acid metabolic process	BIOLOGICAL_PROCESS	6.7356e-05	3	8
	[OVER]	GO:0000079	regulation of cyclin-dependent protein serine/threonine kinase activity	BIOLOGICAL_PROCESS	0.0112833	4	62		OVER	GO:0035999	tetrahydrofolate interconversion	BIOLOGICAL_PROCESS	0.00014612	3	11
	[OVER]	GO:0035672	oligopeptide transmembrane transport	BIOLOGICAL_PROCESS	0.0118779	4	63		OVER	GO:0006662	glycerol ether metabolic process	BIOLOGICAL_PROCESS	0.000442552	3	17
	[OVER]	GO:0034219	carbohydrate transmembrane transport	BIOLOGICAL_PROCESS	0.026137	4	81		OVER	GO:0000466	maturation of 5.8S rRNA from tricistronic rRNA transcript (SSU-rRNA, 5.8S rRNA, LSU-rRNA)	BIOLOGICAL_PROCESS	0.000768402	3	21
	[OVER]	GO:0034214	protein hexamerization	BIOLOGICAL_PROCESS	9.00707e-06	3	1		OVER	GO:0006515	protein quality control for misfolded or incompletely synthesized proteins	BIOLOGICAL_PROCESS	0.00233742	3	32
	[OVER]	GO:0009955	adaxial/abaxial pattern specification	BIOLOGICAL_PROCESS	0.000589497	3	10		OVER	GO:0010411	xyloglucan metabolic process	BIOLOGICAL_PROCESS	0.00680743	3	48

### Sheet: BTH-ToMV
	Transcriptomics								Proteomics
Up-regulated Process	Tags	GO ID	GO Name	GO Category	P-Value	Nr of tested transc.	Nr of reference transc.		Tags	GO ID	GO Name	GO Category	P-Value	Nr of tested proteins	Nr of reference proteins
	[OVER]	GO:0050832	defense response to fungus	BIOLOGICAL_PROCESS	3.43105e-10	21	110		OVER	GO:0010951	negative regulation of endopeptidase activity	BIOLOGICAL_PROCESS	2.49998e-09	9	72
	[OVER]	GO:0048544	recognition of pollen	BIOLOGICAL_PROCESS	2.71536e-08	18	105		OVER	GO:0050832	defense response to fungus	BIOLOGICAL_PROCESS	0.00155208	5	126
	[OVER]	GO:0006979	response to oxidative stress	BIOLOGICAL_PROCESS	0.0102964	17	287		OVER	GO:0098869	cellular oxidant detoxification	BIOLOGICAL_PROCESS	0.0176421	5	230
	[OVER]	GO:0006869	lipid transport	BIOLOGICAL_PROCESS	0.00165426	12	136		OVER	GO:0006032	chitin catabolic process	BIOLOGICAL_PROCESS	4.39563e-05	4	27
	[OVER]	GO:0042744	hydrogen peroxide catabolic process	BIOLOGICAL_PROCESS	0.00602053	11	141		OVER	GO:0042744	hydrogen peroxide catabolic process	BIOLOGICAL_PROCESS	0.0164727	4	148
	[OVER]	GO:0006749	glutathione metabolic process	BIOLOGICAL_PROCESS	0.000570546	9	70		OVER	GO:0045454	cell redox homeostasis	BIOLOGICAL_PROCESS	0.0194938	4	156
	[OVER]	GO:0006032	chitin catabolic process	BIOLOGICAL_PROCESS	2.88194e-05	7	24		OVER	GO:0000272	polysaccharide catabolic process	BIOLOGICAL_PROCESS	0.0342962	4	187
	[OVER]	GO:0031640	killing of cells of other organism	BIOLOGICAL_PROCESS	1.69303e-06	6	8		OVER	GO:0006635	fatty acid beta-oxidation	BIOLOGICAL_PROCESS	0.000528794	3	22
	[OVER]	GO:0018108	peptidyl-tyrosine phosphorylation	BIOLOGICAL_PROCESS	0.0163455	5	45		OVER	GO:0009611	response to wounding	BIOLOGICAL_PROCESS	0.00905836	3	64
	[OVER]	GO:0010112	regulation of systemic acquired resistance	BIOLOGICAL_PROCESS	0.0013717	4	13		OVER	GO:0019509	L-methionine salvage from methylthioadenosine	BIOLOGICAL_PROCESS	0.00110396	2	6
	[OVER]	GO:0019722	calcium-mediated signaling	BIOLOGICAL_PROCESS	0.00603509	4	21		OVER	GO:0005978	glycogen biosynthetic process	BIOLOGICAL_PROCESS	0.00301147	2	11
	[OVER]	GO:0009631	cold acclimation	BIOLOGICAL_PROCESS	0.00920338	3	12		OVER	GO:0031640	killing of cells of other organism	BIOLOGICAL_PROCESS	0.0034987	2	12
	[OVER]	GO:0005992	trehalose biosynthetic process	BIOLOGICAL_PROCESS	0.0373495	3	22		OVER	GO:0016584	nucleosome positioning	BIOLOGICAL_PROCESS	0.0045752	2	14
	[OVER]	GO:0006817	phosphate ion transport	BIOLOGICAL_PROCESS	0.045478	3	24		OVER	GO:0031936	negative regulation of chromatin silencing	BIOLOGICAL_PROCESS	0.00712398	2	18
	[OVER]	GO:0009693	ethylene biosynthetic process	BIOLOGICAL_PROCESS	0.015447	3	15		OVER	GO:0071712	ER-associated misfolded protein catabolic process	BIOLOGICAL_PROCESS	0.00784107	2	19
Down-regulated Process	Tags	GO ID	GO Name	GO Category	P-Value	Nr of tested transc.	Nr of reference transc.		Tags	GO ID	GO Name	GO Category	P-Value	Nr of tested proteins	Nr of reference proteins
	[OVER]	GO:0018298	protein-chromophore linkage	BIOLOGICAL_PROCESS	3.60183e-33	37	40		OVER	GO:0015995	chlorophyll biosynthetic process	BIOLOGICAL_PROCESS	0.000259223	3	27
	[OVER]	GO:0009416	response to light stimulus	BIOLOGICAL_PROCESS	3.9853e-07	29	256		UNDER	GO:0006355	regulation of transcription, DNA-templated	BIOLOGICAL_PROCESS	0.0480446	3	2046
	[OVER]	GO:0009768	photosynthesis, light harvesting in photosystem I	BIOLOGICAL_PROCESS	3.3178e-27	24	11		OVER	GO:0006021	inositol biosynthetic process	BIOLOGICAL_PROCESS	0.000468764	2	6
	[OVER]	GO:0010951	negative regulation of endopeptidase activity	BIOLOGICAL_PROCESS	5.02468e-13	21	60		OVER	GO:0009833	plant-type primary cell wall biogenesis	BIOLOGICAL_PROCESS	0.00686203	2	28
	[OVER]	GO:0015986	ATP synthesis coupled proton transport	BIOLOGICAL_PROCESS	2.75719e-07	15	70		OVER	GO:0006004	fucose metabolic process	BIOLOGICAL_PROCESS	0.0176282	2	47
	[OVER]	GO:0007178	transmembrane receptor protein serine/threonine kinase signaling pathway	BIOLOGICAL_PROCESS	0.0324287	12	173		OVER	GO:0030244	cellulose biosynthetic process	BIOLOGICAL_PROCESS	0.0249713	2	57
	[OVER]	GO:0009772	photosynthetic electron transport in photosystem II	BIOLOGICAL_PROCESS	3.81806e-08	11	26		OVER	GO:0009699	phenylpropanoid biosynthetic process	BIOLOGICAL_PROCESS	0.0369511	2	71
	[OVER]	GO:0016042	lipid catabolic process	BIOLOGICAL_PROCESS	0.0274773	10	130		UNDER	GO:0006468	protein phosphorylation	BIOLOGICAL_PROCESS	0.0487988	2	1685
	[OVER]	GO:0009611	response to wounding	BIOLOGICAL_PROCESS	0.000571984	9	58		OVER	GO:1902553	positive regulation of catalase activity	BIOLOGICAL_PROCESS	0.0041431	1	0
	[OVER]	GO:0016126	sterol biosynthetic process	BIOLOGICAL_PROCESS	9.72841e-05	8	34		OVER	GO:2000630	positive regulation of miRNA metabolic process	BIOLOGICAL_PROCESS	0.0041431	1	0
	[OVER]	GO:0000079	regulation of cyclin-dependent protein serine/threonine kinase activity	BIOLOGICAL_PROCESS	0.00224376	8	58		OVER	GO:0071036	nuclear polyadenylation-dependent snoRNA catabolic process	BIOLOGICAL_PROCESS	0.00826918	1	1
	[OVER]	GO:0006928	movement of cell or subcellular component	BIOLOGICAL_PROCESS	0.0256673	8	92		OVER	GO:0071039	nuclear polyadenylation-dependent CUT catabolic process	BIOLOGICAL_PROCESS	0.00826918	1	1
	[OVER]	GO:0009060	aerobic respiration	BIOLOGICAL_PROCESS	0.0476841	8	105		OVER	GO:0071037	nuclear polyadenylation-dependent snRNA catabolic process	BIOLOGICAL_PROCESS	0.00826918	1	1
	[OVER]	GO:0009853	photorespiration	BIOLOGICAL_PROCESS	9.74354e-07	7	10		OVER	GO:0006425	glutaminyl-tRNA aminoacylation	BIOLOGICAL_PROCESS	0.00826918	1	1
	[OVER]	GO:0010411	xyloglucan metabolic process	BIOLOGICAL_PROCESS	0.00203377	7	44		OVER	GO:0071040	nuclear polyadenylation-dependent antisense transcript catabolic process	BIOLOGICAL_PROCESS	0.00826918	1	1

### Sheet: ToMV
	Transcriptomics								Proteomics
Up-regulated Process	Tags	GO ID	GO Name	GO Category	P-Value	Nr of tested transc.	Nr of reference transc.		Tags	GO ID	GO Name	GO Category	P-Value	Nr of tested proteins	Nr of reference proteins
	[OVER]	GO:0009835	fruit ripening	BIOLOGICAL_PROCESS	7.45183e+16	2	31		OVER	GO:0055114	oxidation-reduction process	BIOLOGICAL_PROCESS	0.0364388	9	2671
	[OVER]	GO:0009611	response to wounding	BIOLOGICAL_PROCESS	2.8626e+16	2	65		OVER	GO:0043085	positive regulation of catalytic activity	BIOLOGICAL_PROCESS	0.0067751	3	235
	[OVER]	GO:0071712	ER-associated misfolded protein catabolic process	BIOLOGICAL_PROCESS	3.05606e+16	2	19		OVER	GO:0010143	cutin biosynthetic process	BIOLOGICAL_PROCESS	0.0208764	1	12
	[OVER]	GO:0010183	pollen tube guidance	BIOLOGICAL_PROCESS	2333360017891760	1	5		OVER	GO:0005992	trehalose biosynthetic process	BIOLOGICAL_PROCESS	0.0397684	1	24
	[OVER]	GO:0042939	tripeptide transport	BIOLOGICAL_PROCESS	1561630532582600	1	3		OVER	GO:0043622	cortical microtubule organization	BIOLOGICAL_PROCESS	0.0208764	1	12
	[OVER]	GO:0015866	ADP transport	BIOLOGICAL_PROCESS	4.61276e+16	1	11		OVER	GO:0006438	valyl-tRNA aminoacylation	BIOLOGICAL_PROCESS	0.00646945	1	3
	[OVER]	GO:0046345	abscisic acid catabolic process	BIOLOGICAL_PROCESS	1.1735e+16	1	2		OVER	GO:0042147	retrograde transport, endosome to Golgi	BIOLOGICAL_PROCESS	0.0459861	1	28
	[OVER]	GO:0042351	'de novo' GDP-L-fucose biosynthetic process	BIOLOGICAL_PROCESS	7838594785958800	1	1		OVER	GO:0051131	chaperone-mediated protein complex assembly	BIOLOGICAL_PROCESS	0.0080804	1	4
	[OVER]	GO:0019673	GDP-mannose metabolic process	BIOLOGICAL_PROCESS	3858879920494210	1	9		OVER	GO:0016120	carotene biosynthetic process	BIOLOGICAL_PROCESS	0.0176926	1	10
	[OVER]	GO:0010286	heat acclimation	BIOLOGICAL_PROCESS	3.09909e+16	1	7		OVER	GO:0016123	xanthophyll biosynthetic process	BIOLOGICAL_PROCESS	0.0176926	1	10
	[OVER]	GO:0042753	positive regulation of circadian rhythm	BIOLOGICAL_PROCESS	3858879920494210	1	9		OVER	GO:0010304	PSII associated light-harvesting complex II catabolic process	BIOLOGICAL_PROCESS	0.0080804	1	4
	[OVER]	GO:0009649	entrainment of circadian clock	BIOLOGICAL_PROCESS	3479727921894340	1	8		OVER	GO:0034337	RNA folding	BIOLOGICAL_PROCESS	0.00162121	1	0
	[OVER]	GO:0070544	histone H3-K36 demethylation	BIOLOGICAL_PROCESS	1.1735e+16	1	2		OVER	GO:0019877	diaminopimelate biosynthetic process	BIOLOGICAL_PROCESS	0.00485593	1	2
	[OVER]	GO:0006152	purine nucleoside catabolic process	BIOLOGICAL_PROCESS	3479727921894340	1	8		OVER	GO:0106074	aminoacyl-tRNA metabolism involved in translational fidelity	BIOLOGICAL_PROCESS	0.0303674	1	18
	[OVER]	GO:0048194	Golgi vesicle budding	BIOLOGICAL_PROCESS	2333360017891760	1	5		OVER	GO:1901259	chloroplast rRNA processing	BIOLOGICAL_PROCESS	0.0208764	1	12
Down-regulated Process	Tags	GO ID	GO Name	GO Category	P-Value	Nr of tested transc.	Nr of reference transc.		Tags	GO ID	GO Name	GO Category	P-Value	Nr of tested proteins	Nr of reference proteins
	[OVER]	GO:0006351	transcription, DNA-templated	BIOLOGICAL_PROCESS	0.0171263	18	2225		OVER	GO:1902600	proton transmembrane transport	BIOLOGICAL_PROCESS	0.035506	4	342
	[OVER]	GO:0018298	protein-chromophore linkage	BIOLOGICAL_PROCESS	2.98835e-09	8	69		OVER	GO:0006413	translational initiation	BIOLOGICAL_PROCESS	0.021688	3	163
	[OVER]	GO:0071555	cell wall organization	BIOLOGICAL_PROCESS	0.0105303	6	386		OVER	GO:0009228	thiamine biosynthetic process	BIOLOGICAL_PROCESS	0.000187143	2	4
	[OVER]	GO:0043085	positive regulation of catalytic activity	BIOLOGICAL_PROCESS	0.0258947	4	234		OVER	GO:0006021	inositol biosynthetic process	BIOLOGICAL_PROCESS	0.000347709	2	6
	[OVER]	GO:0015977	carbon fixation	BIOLOGICAL_PROCESS	0.000335522	3	26		OVER	GO:0000097	sulfur amino acid biosynthetic process	BIOLOGICAL_PROCESS	0.00694003	2	33
	[OVER]	GO:0045859	regulation of protein kinase activity	BIOLOGICAL_PROCESS	0.0389391	3	156		OVER	GO:0046835	carbohydrate phosphorylation	BIOLOGICAL_PROCESS	0.00943273	2	39
	[OVER]	GO:0009772	photosynthetic electron transport in photosystem II	BIOLOGICAL_PROCESS	0.0130245	2	35		OVER	GO:0009067	aspartate family amino acid biosynthetic process	BIOLOGICAL_PROCESS	0.00899334	2	38
	[OVER]	GO:0007099	centriole replication	BIOLOGICAL_PROCESS	0.0139853	1	2		OVER	GO:0048438	floral whorl development	BIOLOGICAL_PROCESS	0.0317302	2	76
	[OVER]	GO:0080143	regulation of amino acid export	BIOLOGICAL_PROCESS	0.0458675	1	9		OVER	GO:0048437	floral organ development	BIOLOGICAL_PROCESS	0.0371234	2	83
	[OVER]	GO:0046622	positive regulation of organ growth	BIOLOGICAL_PROCESS	0.0186038	1	3		OVER	GO:0061077	chaperone-mediated protein folding	BIOLOGICAL_PROCESS	0.0295229	2	73
	[OVER]	GO:0051026	chiasma assembly	BIOLOGICAL_PROCESS	0.0368641	1	7		OVER	GO:0080093	regulation of photorespiration	BIOLOGICAL_PROCESS	0.00356667	1	0
	[OVER]	GO:0006436	tryptophanyl-tRNA aminoacylation	BIOLOGICAL_PROCESS	0.0186038	1	3		OVER	GO:0052837	thiazole biosynthetic process	BIOLOGICAL_PROCESS	0.00356667	1	0
	[OVER]	GO:0033214	siderophore-dependent iron import into cell	BIOLOGICAL_PROCESS	0.0139853	1	2		OVER	GO:0071344	diphosphate metabolic process	BIOLOGICAL_PROCESS	0.00356667	1	0
	[OVER]	GO:0010039	response to iron ion	BIOLOGICAL_PROCESS	0.0458675	1	9		OVER	GO:0010478	chlororespiration	BIOLOGICAL_PROCESS	0.00356667	1	0
	[OVER]	GO:0035445	borate transmembrane transport	BIOLOGICAL_PROCESS	0.0323309	1	6		OVER	GO:0032933	SREBP signaling pathway	BIOLOGICAL_PROCESS	0.00356667	1	0
