## Supplemental Table 4 for "Deciphering of BTH-induced response of tomato (*Solanum lycopersicum* L.) and its effect on plant virus infection through the multi-omics approach"

### Sheet: Arkusz1
Transcriptomics	KEGG Pathway	KEGG Process	BTH 1dpt			KEGG Pathway	KEGG Process	BTH 8dpt			KEGG Pathway	KEGG Process	BTH-ToMV			KEGG Pathway	KEGG Process	ToMV
			Up	Down				Up	Down				Up	Down				Up	Down
	Starch and sucrose metabolism	1.1 Carbohydrate metabolism	10	19		Pentose and glucuronate interconversions	1.1 Carbohydrate metabolism	9	5		Starch and sucrose metabolism	1.1 Carbohydrate metabolism	17	13		Pentose and glucuronate interconversions	1.1 Carbohydrate metabolism	1	1
	Amino sugar and nucleotide sugar metabolism	1.1 Carbohydrate metabolism	7	4		Amino sugar and nucleotide sugar metabolism	1.1 Carbohydrate metabolism	7	3		Amino sugar and nucleotide sugar metabolism	1.1 Carbohydrate metabolism	13	5		Amino sugar and nucleotide sugar metabolism	1.1 Carbohydrate metabolism	1	1
	Pentose and glucuronate interconversions	1.1 Carbohydrate metabolism	7	7		Starch and sucrose metabolism	1.1 Carbohydrate metabolism	6	12		Pentose and glucuronate interconversions	1.1 Carbohydrate metabolism	7	4		Starch and sucrose metabolism	1.1 Carbohydrate metabolism	2	1
	Inositol phosphate metabolism	1.1 Carbohydrate metabolism	6	10		Inositol phosphate metabolism	1.1 Carbohydrate metabolism	6	2		Galactose metabolism	1.1 Carbohydrate metabolism	6	5		Glyoxylate and dicarboxylate metabolism	1.1 Carbohydrate metabolism	1	1
	Galactose metabolism	1.1 Carbohydrate metabolism	0	8		Galactose metabolism	1.1 Carbohydrate metabolism	4	4		Glycolysis / Gluconeogenesis	1.1 Carbohydrate metabolism	3	11		Carbon fixation in photosynthetic organisms	1.2 Energy metabolism	0	1
	Carbon fixation in photosynthetic organisms	1.2 Energy metabolism	7	4		Glycolysis / Gluconeogenesis	1.1 Carbohydrate metabolism	2	3		Glyoxylate and dicarboxylate metabolism	1.1 Carbohydrate metabolism	2	9		Oxidative phosphorylation	1.2 Energy metabolism	1	1
	Glycerophospholipid metabolism	1.3 Lipid metabolism	3	7		Pyruvate metabolism	1.1 Carbohydrate metabolism	1	4		Pyruvate metabolism	1.1 Carbohydrate metabolism	1	12		Glycerolipid metabolism	1.3 Lipid metabolism	1	1
	Purine metabolism	1.4 Nucleotide metabolism	58	28		Fructose and mannose metabolism	1.1 Carbohydrate metabolism	1	3		Carbon fixation in photosynthetic organisms	1.2 Energy metabolism	0	14		Glycerophospholipid metabolism	1.3 Lipid metabolism	1	0
	Cysteine and methionine metabolism	1.5 Amino acid metabolism	15	2		Carbon fixation in photosynthetic organisms	1.2 Energy metabolism	1	4		Glycerolipid metabolism	1.3 Lipid metabolism	10	3		Cutin, suberine and wax biosynthesis	1.3 Lipid metabolism	2	0
	Phenylalanine metabolism	1.5 Amino acid metabolism	11	3		Methane metabolism	1.2 Energy metabolism	1	4		Purine metabolism	1.4 Nucleotide metabolism	20	4		Purine metabolism	1.4 Nucleotide metabolism	2	3
	Phenylalanine, tyrosine and tryptophan biosynthesis	1.5 Amino acid metabolism	8	0		Glycerolipid metabolism	1.3 Lipid metabolism	4	1		Phenylalanine metabolism	1.5 Amino acid metabolism	8	4		Cysteine and methionine metabolism	1.5 Amino acid metabolism	1	0
	Glutathione metabolism	1.6 Metabolism of other amino acids	25	3		Glycerophospholipid metabolism	1.3 Lipid metabolism	4	2		Cysteine and methionine metabolism	1.5 Amino acid metabolism	7	10		Phenylalanine metabolism	1.5 Amino acid metabolism	1	0
	Other glycan degradation	1.7 Glycan biosynthesis and metabolism	0	6		Purine metabolism	1.4 Nucleotide metabolism	4	8		Glycine, serine and threonine metabolism	1.5 Amino acid metabolism	2	8		Tyrosine metabolism	1.5 Amino acid metabolism	1	0
	Thiamine metabolism	1.8 Metabolism of cofactors and vitamins	50	25		Cysteine and methionine metabolism	1.5 Amino acid metabolism	6	4		Glutathione metabolism	1.6 Metabolism of other amino acids	9	3		Thiamine metabolism	1.8 Metabolism of cofactors and vitamins	1	3
	Caffeine metabolism	1.10 Biosynthesis of other secondary metabolites	9	7		Phenylalanine, tyrosine and tryptophan biosynthesis	1.5 Amino acid metabolism	5	0		Thiamine metabolism	1.8 Metabolism of cofactors and vitamins	17	2		Phenylpropanoid biosynthesis	1.10 Biosynthesis of other secondary metabolites	1	2
	Phenylpropanoid biosynthesis	1.10 Biosynthesis of other secondary metabolites	9	14		Phenylalanine metabolism	1.5 Amino acid metabolism	4	0		Porphyrin and chlorophyll metabolism	1.8 Metabolism of cofactors and vitamins	2	7		Isoquinoline alkaloid biosynthesis	1.10 Biosynthesis of other secondary metabolites	1	0
	Drug metabolism - other enzymes	1.11 Xenobiotics biodegradation and metabolism	43	22		Glycine, serine and threonine metabolism	1.5 Amino acid metabolism	1	4		Phenylpropanoid biosynthesis	1.10 Biosynthesis of other secondary metabolites	12	4		Stilbenoid, diarylheptanoid and gingerol biosynthesis	1.10 Biosynthesis of other secondary metabolites	0	2
	Metabolism of xenobiotics by cytochrome P450	1.11 Xenobiotics biodegradation and metabolism	18	3		Thiamine metabolism	1.8 Metabolism of cofactors and vitamins	2	7		Drug metabolism - other enzymes	1.11 Xenobiotics biodegradation and metabolism	22	4		Drug metabolism - other enzymes	1.11 Xenobiotics biodegradation and metabolism	1	3
	Drug metabolism - cytochrome P450	1.11 Xenobiotics biodegradation and metabolism	18	5		Phenylpropanoid biosynthesis	1.10 Biosynthesis of other secondary metabolites	5	3		Metabolism of xenobiotics by cytochrome P450	1.11 Xenobiotics biodegradation and metabolism	9	2		Metabolism of xenobiotics by cytochrome P450	1.11 Xenobiotics biodegradation and metabolism	0	1
	Nitrotoluene degradation	1.11 Xenobiotics biodegradation and metabolism	9	7		Phosphatidylinositol signaling system	3.2 Signal transduction	4	2		Drug metabolism - cytochrome P450	1.11 Xenobiotics biodegradation and metabolism	9	3		Drug metabolism - cytochrome P450	1.11 Xenobiotics biodegradation and metabolism	0	1
Proteomics	KEGG Pathway	KEGG Process	BTH 1dpt			KEGG Pathway	KEGG Process	BTH 8dpt			KEGG Pathway	KEGG Process	BTH-ToMV			KEGG Pathway	KEGG Process	ToMV
			Up	Down				Up	Down				Up	Down				Up	Down
	Starch and sucrose metabolism	1.1 Carbohydrate metabolism	4	3		Starch and sucrose metabolism	1.1 Carbohydrate metabolism	10	5		Starch and sucrose metabolism	1.1 Carbohydrate metabolism	9	5		Pentose and glucuronate interconversions	1.1 Carbohydrate metabolism	1	3
	Glycolysis / Gluconeogenesis	1.1 Carbohydrate metabolism	1	1		Glycolysis / Gluconeogenesis	1.1 Carbohydrate metabolism	7	4		Amino sugar and nucleotide sugar metabolism	1.1 Carbohydrate metabolism	7	2		Ascorbate and aldarate metabolism	1.1 Carbohydrate metabolism	1	2
	Nitrogen metabolism	1.2 Energy metabolism	2	0		Propanoate metabolism	1.1 Carbohydrate metabolism	5	1		Glycolysis / Gluconeogenesis	1.1 Carbohydrate metabolism	6	0		Starch and sucrose metabolism	1.1 Carbohydrate metabolism	0	4
	Methane metabolism	1.2 Energy metabolism	1	1		Pyruvate metabolism	1.1 Carbohydrate metabolism	3	5		Propanoate metabolism	1.1 Carbohydrate metabolism	5	0		Glycolysis / Gluconeogenesis	1.1 Carbohydrate metabolism	0	4
	Oxidative phosphorylation	1.2 Energy metabolism	1	0		Glyoxylate and dicarboxylate metabolism	1.1 Carbohydrate metabolism	2	8		Ascorbate and aldarate metabolism	1.1 Carbohydrate metabolism	2	2		Fructose and mannose metabolism	1.1 Carbohydrate metabolism	0	2
	Fatty acid biosynthesis	1.3 Lipid metabolism	2	0		Pentose and glucuronate interconversions	1.1 Carbohydrate metabolism	1	4		Inositol phosphate metabolism	1.1 Carbohydrate metabolism	0	3		Galactose metabolism	1.1 Carbohydrate metabolism	0	4
	Pyrimidine metabolism	1.4 Nucleotide metabolism	3	0		Methane metabolism	1.2 Energy metabolism	2	5		Fatty acid degradation	1.3 Lipid metabolism	8	0		Butanoate metabolism	1.1 Carbohydrate metabolism	0	2
	Purine metabolism	1.4 Nucleotide metabolism	2	3		Fatty acid degradation	1.3 Lipid metabolism	6	2		alpha-Linolenic acid metabolism	1.3 Lipid metabolism	5	0		Inositol phosphate metabolism	1.1 Carbohydrate metabolism	0	3
	Tryptophan metabolism	1.5 Amino acid metabolism	2	0		Purine metabolism	1.4 Nucleotide metabolism	21	18		Glycerolipid metabolism	1.3 Lipid metabolism	2	3		Oxidative phosphorylation	1.2 Energy metabolism	0	3
	Cyanoamino acid metabolism	1.6 Metabolism of other amino acids	3	0		Valine, leucine and isoleucine degradation	1.5 Amino acid metabolism	5	2		Purine metabolism	1.4 Nucleotide metabolism	11	4		Glycerophospholipid metabolism	1.3 Lipid metabolism	2	1
	beta-Alanine metabolism	1.6 Metabolism of other amino acids	2	0		Lysine degradation	1.5 Amino acid metabolism	4	1		Valine, leucine and isoleucine degradation	1.5 Amino acid metabolism	7	0		Glycerolipid metabolism	1.3 Lipid metabolism	1	4
	Glutathione metabolism	1.6 Metabolism of other amino acids	1	0		Lysine biosynthesis	1.5 Amino acid metabolism	1	3		Tryptophan metabolism	1.5 Amino acid metabolism	5	0		Purine metabolism	1.4 Nucleotide metabolism	6	8
	Pantothenate and CoA biosynthesis	1.8 Metabolism of cofactors and vitamins	2	0		Cysteine and methionine metabolism	1.5 Amino acid metabolism	1	6		Arginine and proline metabolism	1.5 Amino acid metabolism	3	3		Lysine biosynthesis	1.5 Amino acid metabolism	1	2
	Thiamine metabolism	1.8 Metabolism of cofactors and vitamins	1	3		Glycine, serine and threonine metabolism	1.5 Amino acid metabolism	1	7		beta-Alanine metabolism	1.6 Metabolism of other amino acids	5	0		Cysteine and methionine metabolism	1.5 Amino acid metabolism	0	4
	Terpenoid backbone biosynthesis	1.9 Metabolism of terpenoids and polyketides	1	1		Alanine, aspartate and glutamate metabolism	1.5 Amino acid metabolism	0	5		Thiamine metabolism	1.8 Metabolism of cofactors and vitamins	10	3		Glycine, serine and threonine metabolism	1.5 Amino acid metabolism	0	2
	Drug metabolism - other enzymes	1.11 Xenobiotics biodegradation and metabolism	4	1		beta-Alanine metabolism	1.6 Metabolism of other amino acids	5	0		Biotin metabolism	1.8 Metabolism of cofactors and vitamins	1	1		beta-Alanine metabolism	1.6 Metabolism of other amino acids	0	1
	Styrene degradation	1.11 Xenobiotics biodegradation and metabolism	2	0		Thiamine metabolism	1.8 Metabolism of cofactors and vitamins	21	16		Porphyrin and chlorophyll metabolism	1.8 Metabolism of cofactors and vitamins	1	3		Thiamine metabolism	1.8 Metabolism of cofactors and vitamins	6	5
	Aminobenzoate degradation	1.11 Xenobiotics biodegradation and metabolism	2	0		Terpenoid backbone biosynthesis	1.9 Metabolism of terpenoids and polyketides	0	4		Phenylpropanoid biosynthesis	1.10 Biosynthesis of other secondary metabolites	5	4		Drug metabolism - other enzymes	1.11 Xenobiotics biodegradation and metabolism	3	2
	Drug metabolism - cytochrome P450	1.11 Xenobiotics biodegradation and metabolism	1	0		Phenylpropanoid biosynthesis	1.10 Biosynthesis of other secondary metabolites	5	5		Drug metabolism - other enzymes	1.11 Xenobiotics biodegradation and metabolism	7	1		Caprolactam degradation	1.11 Xenobiotics biodegradation and metabolism	0	2
	Aminoacyl-tRNA biosynthesis	2.2 Translation	1	1		Metabolism of xenobiotics by cytochrome P450	1.11 Xenobiotics biodegradation and metabolism	3	0		Phosphatidylinositol signaling system	3.2 Signal transduction	0	2		Aminoacyl-tRNA biosynthesis	2.2 Translation	2	2
